# Conserved and specialized features of thalamocortical wiring revealed by single-cell projection mapping in mouse and marmoset

**DOI:** 10.64898/2026.07.07.736957

**Authors:** Angela Y. Fan, Jack T. Scott, Noah M. Kuehn, Maryam Majeed, Sabrina Y. Cheng, Huihui Qi, Mathew T. Summers, John Hover, Tye Johnson, Ben Ouellette, Alana A. Oyama, Diana Ravens, Huiqing Zhan, Justus M. Kebschull, James A. Bourne, Xiaoyin Chen

## Abstract

Across mammals, brain regions can duplicate, expand, and diversify, requiring long-range connectivity to accommodate species-specific specializations while preserving globally ordered wiring. This challenge is especially pronounced in primate thalamocortical circuits, where select cortical fields and their thalamic partners have expanded disproportionately. Although gene expression in the thalamus follows broad and conserved gradients, how thalamocortical projections are organized at single-neuron resolution, and how this organization is reshaped by expansion, remain unknown. Here, we investigate thalamocortical projection organization by in situ sequencing and BARseq projection mapping in marmosets and mice. We profiled the gene expression of 1.5 million marmoset neurons and jointly measured gene expression and cortical projections in 708 marmoset and 1,518 mouse neurons that spanned multiple thalamic nuclei. In both species, projections of individual neurons targeted diverse areas that together spanned a large fraction of the cortex. Comparing projections at the single-neuron level and local neighborhood level revealed that marmoset thalamocortical projections were more spatially segregated, producing a point-to-point architecture. Strikingly, this local specialization coexisted with a conserved gradient that predominated over discrete anatomical borders: In the higher-order sensory thalamus of both species, gene expression and projections varied continuously across nucleus borders, and borders had only a small effect on projections. Furthermore, in both marmoset and mouse, gene expression gradients were associated with the anteroposterior locations of cortical targets. These results reconcile discrete nucleus and gradient-based models of thalamic organization and suggest that primate circuit specialization is superimposed on a conserved molecular-projection gradient.
