## Supplementary material for "Conserved and specialized features of thalamocortical wiring revealed by single-cell projection mapping in mouse and marmoset": Supp. Table 1

### Sheet: Thalamus
* mouse only
Acronym	Full name	Region
AD	anterodorsal thalamic nucleus	Thalamus (anterior group)
AV	anteroventral thalamic nucleus	Thalamus (anterior group)
CL	central lateral thalamic nucleus	Thalamus (intralaminar)
CM	central medial thalamic nucleus	Thalamus (intralaminar)
Hb	habenular nucleus (habenula)	Epithalamus
HY	hypothalamus	Hypothalamus (whole region)
ILM	intralaminar nuclei of the thalamus	Thalamus (intralaminar)
IPul	inferior pulvinar	Thalamus (pulvinar)
IPulCL	inferior pulvinar, centrolateral part	Thalamus (pulvinar)
IPulCM	inferior pulvinar, centromedial part	Thalamus (pulvinar)
IPulM	inferior pulvinar, middle (medial) part	Thalamus (pulvinar)
K3	koniocellular layer 3 of the dorsal lateral geniculate nucleus	Thalamus (LGN)
LD	lateral dorsal thalamic nucleus	Thalamus (lateral group)
LGd*	dorsal lateral geniculate nucleus	Thalamus (LGN)
LGv*	ventral lateral geniculate nucleus	Thalamus (LGN)
LGN	lateral geniculate nucleus	Thalamus (LGN)
LGNm	lateral geniculate nucleus, magnocellular part	Thalamus (LGN)
LGNp	lateral geniculate nucleus, parvocellular part	Thalamus (LGN)
LHb	lateral habenular nucleus	Epithalamus
LP*	lateral posterior thalamic nucleus	Thalamus (lateral group)
LPul	lateral pulvinar	Thalamus (pulvinar)
MD	mediodorsal thalamic nucleus	Thalamus (medial group)
MDC	mediodorsal thalamic nucleus, central part	Thalamus (medial group)
MDL	mediodorsal thalamic nucleus, lateral part	Thalamus (medial group)
MDM	mediodorsal thalamic nucleus, medial part	Thalamus (medial group)
MG	medial geniculate nucleus	Thalamus (MGN)
MGd	medial geniculate nucleus, dorsal part	Thalamus (MGN)
MGv	medial geniculate nucleus, ventral part	Thalamus (MGN)
MHb	medial habenular nucleus	Epithalamus
MPul	medial pulvinar	Thalamus (pulvinar)
PAG	periaqueductal gray	Midbrain
PF	parafascicular thalamic nucleus	Thalamus (intralaminar)
PLi	posterior limitans thalamic nucleus	Thalamus (posterior group)
PoT	posterior thalamic nucleus	Thalamus (posterior group)
Pul	pulvinar (pulvinar nuclei)	Thalamus (pulvinar)
PVT	paraventricular thalamic nucleus	Thalamus (midline)
Re	reuniens thalamic nucleus	Thalamus (midline)
SC	superior colliculus	Midbrain (tectum)
Str	striatum	Basal ganglia
TH	thalamus	Thalamus (whole region)
TRN	thalamic reticular nucleus	Thalamus (reticular)
VA	ventral anterior thalamic nucleus	Thalamus (ventral group)
VAl	ventral anterior thalamic nucleus, lateral part	Thalamus (ventral group)
VAL*	ventral anterior-lateral complex of the thalamus	Thalamus (ventral group)
VAM	ventral anterior thalamic nucleus, medial part	Thalamus (ventral group)
VAmc	ventral anterior thalamic nucleus, magnocellular part	Thalamus (ventral group)
VLD	ventral lateral thalamic nucleus, dorsal part	Thalamus (ventral group)
VLL	ventral lateral thalamic nucleus, lateral part	Thalamus (ventral group)
VLM	ventral lateral thalamic nucleus, medial part	Thalamus (ventral group)
VLV	ventral lateral thalamic nucleus, ventral part	Thalamus (ventral group)
VP	ventral posterior thalamic complex	Thalamus (ventral group)
VPL	ventral posterolateral thalamic nucleus	Thalamus (ventral group)
VPM	ventral posteromedial thalamic nucleus	Thalamus (ventral group)

### Sheet: Cortex (Marmoset)
Acronym	Full name	Region
A10	Area 10 of cortex	Dorsolateral prefrontal cortex
A11	Area 11 of cortex	Orbitofrontal cortex
A13	Area 13 of cortex	Orbitofrontal cortex
A14	Area 14 of cortex	Medial prefrontal cortex
A19DI	Area 19 of cortex, dorsointermediate part	Visual cortex
A19M	Area 19 of cortex, medial part	Visual cortex
A23	Area 23 of cortex	Posterior cingulate cortex
A24	Area 24 of cortex	Medial / anterior cingulate cortex
A25	Area 25 of cortex	Medial prefrontal cortex
A3	Area 3 of cortex (somatosensory)	Somatosensory cortex
A31	Area 31 of cortex	Posterior parietal / cingulate cortex
A32	Area 32 of cortex	Medial prefrontal cortex
A45	Area 45 of cortex	Ventrolateral prefrontal cortex
A46D	Area 46 of cortex, dorsal part	Dorsolateral prefrontal cortex
A46V	Area 46 of cortex, ventral part	Dorsolateral prefrontal cortex
A47L	Area 47 (old 12) of cortex, lateral part	Ventrolateral prefrontal cortex
A4ab	Area 4 of cortex, parts a and b (primary motor)	Motor cortex
A6DC	Area 6 of cortex, dorsocaudal part	Premotor cortex
A6DR	Area 6 of cortex, dorsorostral part	Premotor cortex
A6M	Area 6 of cortex, medial (supplementary motor) part	Premotor / SMA cortex
A6V	Area 6 of cortex, ventral part	Premotor cortex
A8aD	Area 8a of cortex, dorsal part	Frontal eye field region
A8aV	Area 8a of cortex, ventral part	Frontal eye field region
A8b	Area 8b of cortex	Frontal cortex
A8C	Area 8 of cortex, caudal part	Frontal / premotor cortex
A9	Area 9 of cortex	Dorsolateral prefrontal cortex
AI	Agranular insular cortex	Insular cortex
DG	Dentate gyrus	Hippocampal formation (allocortex)
DI	Dysgranular insular cortex	Insular cortex
Ent	Entorhinal cortex	Parahippocampal cortex (periallocortex)
FST	Fundus of superior temporal sulcus area of cortex	Visual cortex (MT complex)
GI	Granular insular cortex	Insular cortex
Gu	Gustatory cortex	Orbital / insular cortex
HPC	Hippocampus	Hippocampal formation (allocortex)
LIP	Lateral intraparietal area of cortex	Posterior parietal cortex
MIP	Medial intraparietal area of cortex	Posterior parietal cortex
MST	Medial superior temporal area of cortex	Visual cortex (MT complex)
MT	Visual area 5 (middle temporal area)	Visual cortex (MT complex)
MTC	Middle temporal crescent (visual area 4, transitional part)	Visual cortex (MT complex)
OPAl	Orbital periallocortex	Orbitofrontal cortex
OPt	Occipito-parietal transitional area of cortex	Posterior parietal cortex
PE	Parietal area PE	Posterior parietal cortex
PF	Parietal area PF (cortex)	Posterior parietal cortex
PFG	Parietal area PFG (cortex)	Posterior parietal cortex
PG	Parietal area PG	Posterior parietal cortex
PGa	Area PGa and IPa (fundus of superior temporal ventral area)	Lateral temporal cortex (STS)
Pro	Proisocortex (subdivision unspecified)	Transitional cortex
ProM	Proisocortical motor region (precentral opercular cortex)	Ventrolateral / opercular cortex
STR	Superior temporal rostral area (cortex)	Lateral temporal cortex
TE1	Temporal area TE1	Inferotemporal cortex
TE2	Temporal area TE2	Inferotemporal cortex
TE3	Temporal area TE3	Inferotemporal cortex
TEO	Temporal area TE, occipital part	Occipitotemporal cortex
TF	Temporal area TF	Parahippocampal / ventral temporal cortex
TFO	Temporal area TF, occipital part	Parahippocampal / ventral temporal cortex
TL	Temporal area TL	Ventral temporal cortex
TLO	Temporal area TL, occipital part	Ventral temporal cortex
TPO	Temporo-parieto-occipital association area	Lateral temporal cortex (STS)
TPt	Temporoparietal transitional area	Temporoparietal cortex
V1	Primary visual cortex	Visual cortex
V2	Visual area 2	Visual cortex
V3	Visual area 3 (ventrolateral posterior area)	Visual cortex
V4	Visual area 4 (ventrolateral anterior area)	Visual cortex
V6	Visual area 6 (dorsomedial area)	Visual / parietal cortex
VIP	Ventral intraparietal area of cortex	Posterior parietal cortex

### Sheet: Cortex (Mouse)
Acronym	Full name
ACA*	anterior cingulate area
AUD*	auditory areas
IL*	infralimbic area
MOB	main olfactory bulb
MOs*	secondary motor area
PL*	prelimbic area
RSP*	retrosplenial area
SSp*	primary somatosensory area
TEa*	temporal association areas
VISa*	anterior visual area
VISam*	anteromedial visual area
VISp*	primary visual area
VISpm*	posteromedial visual area
