## Supplementary material for "Conserved and specialized features of thalamocortical wiring revealed by single-cell projection mapping in mouse and marmoset": Supp. Table 3

### Sheet: mouse
radius	species	variant	subset	group	median	q25	q75	n	pKS_realsame_vs_realcross	pKS_realsame_vs_shufsame	pKS_realcross_vs_shufcross	pKS_realcross_vs_shufsame
20	mouse	logcpkproj_borderonly	borderonly	real_same	NaN	NaN	NaN	0	NaN	NaN	NaN	NaN
20	mouse	logcpkproj_borderonly	borderonly	real_cross	NaN	NaN	NaN	0	NaN	NaN	NaN	NaN
20	mouse	logcpkproj_borderonly	borderonly	shuf_same	NaN	NaN	NaN	0	NaN	NaN	NaN	NaN
20	mouse	logcpkproj_borderonly	borderonly	shuf_cross	NaN	NaN	NaN	0	NaN	NaN	NaN	NaN
20	mouse	w8_borderonly	borderonly	real_same	NaN	NaN	NaN	0	NaN	NaN	NaN	NaN
20	mouse	w8_borderonly	borderonly	real_cross	NaN	NaN	NaN	0	NaN	NaN	NaN	NaN
20	mouse	w8_borderonly	borderonly	shuf_same	NaN	NaN	NaN	0	NaN	NaN	NaN	NaN
20	mouse	w8_borderonly	borderonly	shuf_cross	NaN	NaN	NaN	0	NaN	NaN	NaN	NaN
50	mouse	logcpkproj_borderonly	borderonly	real_same	0.757166	0.395956	0.909469	29	0.0114322	2.90926974416472e-06	4.21649232113697e-09	7.44184385693262e-05
50	mouse	logcpkproj_borderonly	borderonly	real_cross	0.568375	0.353233	0.707371	68	0.0114322	2.90926974416472e-06	4.21649232113697e-09	7.44184385693262e-05
50	mouse	logcpkproj_borderonly	borderonly	shuf_same	0.433304	0.352628	0.507332	29	0.0114322	2.90926974416472e-06	4.21649232113697e-09	7.44184385693262e-05
50	mouse	logcpkproj_borderonly	borderonly	shuf_cross	0.379561	0.21302	0.469913	68	0.0114322	2.90926974416472e-06	4.21649232113697e-09	7.44184385693262e-05
50	mouse	w8_borderonly	borderonly	real_same	0.805868	0.463549	0.959033	29	0.0928908	1.15361602912488e-05	1.3142792573714e-10	2.67774722762155e-06
50	mouse	w8_borderonly	borderonly	real_cross	0.663127	0.248449	0.858407	68	0.0928908	1.15361602912488e-05	1.3142792573714e-10	2.67774722762155e-06
50	mouse	w8_borderonly	borderonly	shuf_same	0.489109	0.411531	0.576468	29	0.0928908	1.15361602912488e-05	1.3142792573714e-10	2.67774722762155e-06
50	mouse	w8_borderonly	borderonly	shuf_cross	0.429131	0.268078	0.532697	68	0.0928908	1.15361602912488e-05	1.3142792573714e-10	2.67774722762155e-06
100	mouse	logcpkproj_borderonly	borderonly	real_same	0.617904	0.454607	0.7234	219	1.60677152320803e-05	3.44881064647713e-32	8.19121417040884e-21	4.08376521998295e-15
100	mouse	logcpkproj_borderonly	borderonly	real_cross	0.484869	0.275781	0.68097	245	1.60677152320803e-05	3.44881064647713e-32	8.19121417040884e-21	4.08376521998295e-15
100	mouse	logcpkproj_borderonly	borderonly	shuf_same	0.450002	0.36632	0.504139	219	1.60677152320803e-05	3.44881064647713e-32	8.19121417040884e-21	4.08376521998295e-15
100	mouse	logcpkproj_borderonly	borderonly	shuf_cross	0.337061	0.195756	0.432347	245	1.60677152320803e-05	3.44881064647713e-32	8.19121417040884e-21	4.08376521998295e-15
100	mouse	w8_borderonly	borderonly	real_same	0.70562	0.521066	0.800121	219	0.000323209	2.60138089062228e-35	1.08638039304132e-25	8.63347958655273e-22
100	mouse	w8_borderonly	borderonly	real_cross	0.59911	0.316776	0.746218	245	0.000323209	2.60138089062228e-35	1.08638039304132e-25	8.63347958655273e-22
100	mouse	w8_borderonly	borderonly	shuf_same	0.509025	0.4112	0.566406	219	0.000323209	2.60138089062228e-35	1.08638039304132e-25	8.63347958655273e-22
100	mouse	w8_borderonly	borderonly	shuf_cross	0.392729	0.252432	0.508111	245	0.000323209	2.60138089062228e-35	1.08638039304132e-25	8.63347958655273e-22
150	mouse	logcpkproj_borderonly	borderonly	real_same	0.582509	0.470542	0.666348	391	1.90278571763484e-13	4.87591473525904e-47	1.01002561236628e-24	3.06431583419256e-17
150	mouse	logcpkproj_borderonly	borderonly	real_cross	0.463085	0.263105	0.612226	404	1.90278571763484e-13	4.87591473525904e-47	1.01002561236628e-24	3.06431583419256e-17
150	mouse	logcpkproj_borderonly	borderonly	shuf_same	0.440537	0.346297	0.505061	391	1.90278571763484e-13	4.87591473525904e-47	1.01002561236628e-24	3.06431583419256e-17
150	mouse	logcpkproj_borderonly	borderonly	shuf_cross	0.333001	0.199914	0.437486	404	1.90278571763484e-13	4.87591473525904e-47	1.01002561236628e-24	3.06431583419256e-17
150	mouse	w8_borderonly	borderonly	real_same	0.648657	0.527104	0.734608	391	1.84747259980852e-10	4.87591473525738e-47	4.8117312778812e-26	3.40129133150388e-18
150	mouse	w8_borderonly	borderonly	real_cross	0.54055	0.318242	0.689921	404	1.84747259980852e-10	4.87591473525738e-47	4.8117312778812e-26	3.40129133150388e-18
150	mouse	w8_borderonly	borderonly	shuf_same	0.508358	0.402086	0.566196	391	1.84747259980852e-10	4.87591473525738e-47	4.8117312778812e-26	3.40129133150388e-18
150	mouse	w8_borderonly	borderonly	shuf_cross	0.394194	0.252692	0.510284	404	1.84747259980852e-10	4.87591473525738e-47	4.8117312778812e-26	3.40129133150388e-18
200	mouse	logcpkproj_borderonly	borderonly	real_same	0.559507	0.424715	0.639354	502	4.03313487504021e-17	1.5628844749284e-44	1.04160966080894e-19	3.73157955974244e-09
200	mouse	logcpkproj_borderonly	borderonly	real_cross	0.429129	0.25758	0.558082	508	4.03313487504021e-17	1.5628844749284e-44	1.04160966080894e-19	3.73157955974244e-09
200	mouse	logcpkproj_borderonly	borderonly	shuf_same	0.447382	0.343353	0.504888	502	4.03313487504021e-17	1.5628844749284e-44	1.04160966080894e-19	3.73157955974244e-09
200	mouse	logcpkproj_borderonly	borderonly	shuf_cross	0.326316	0.193086	0.431739	508	4.03313487504021e-17	1.5628844749284e-44	1.04160966080894e-19	3.73157955974244e-09
200	mouse	w8_borderonly	borderonly	real_same	0.625575	0.489009	0.705776	502	2.66371358967717e-12	9.70868591254139e-48	7.99664854909621e-26	4.46540177388933e-14
200	mouse	w8_borderonly	borderonly	real_cross	0.516392	0.331418	0.641906	508	2.66371358967717e-12	9.70868591254139e-48	7.99664854909621e-26	4.46540177388933e-14
200	mouse	w8_borderonly	borderonly	shuf_same	0.509206	0.405843	0.561018	502	2.66371358967717e-12	9.70868591254139e-48	7.99664854909621e-26	4.46540177388933e-14
200	mouse	w8_borderonly	borderonly	shuf_cross	0.381698	0.246989	0.499866	508	2.66371358967717e-12	9.70868591254139e-48	7.99664854909621e-26	4.46540177388933e-14
250	mouse	logcpkproj_borderonly	borderonly	real_same	0.537686	0.406357	0.613404	565	3.9836481063737e-24	1.41143089724947e-39	4.15429321223967e-17	1.7644405564877e-07
250	mouse	logcpkproj_borderonly	borderonly	real_cross	0.400817	0.240588	0.527527	571	3.9836481063737e-24	1.41143089724947e-39	4.15429321223967e-17	1.7644405564877e-07
250	mouse	logcpkproj_borderonly	borderonly	shuf_same	0.444109	0.342061	0.502126	565	3.9836481063737e-24	1.41143089724947e-39	4.15429321223967e-17	1.7644405564877e-07
250	mouse	logcpkproj_borderonly	borderonly	shuf_cross	0.313432	0.19308	0.424071	571	3.9836481063737e-24	1.41143089724947e-39	4.15429321223967e-17	1.7644405564877e-07
250	mouse	w8_borderonly	borderonly	real_same	0.598173	0.475303	0.673824	565	2.38243550900571e-17	1.41143089724987e-39	3.44222287365869e-21	1.12147262105145e-09
250	mouse	w8_borderonly	borderonly	real_cross	0.473863	0.311715	0.60793	571	2.38243550900571e-17	1.41143089724987e-39	3.44222287365869e-21	1.12147262105145e-09
250	mouse	w8_borderonly	borderonly	shuf_same	0.504026	0.41066	0.562078	565	2.38243550900571e-17	1.41143089724987e-39	3.44222287365869e-21	1.12147262105145e-09
250	mouse	w8_borderonly	borderonly	shuf_cross	0.369926	0.243836	0.490334	571	2.38243550900571e-17	1.41143089724987e-39	3.44222287365869e-21	1.12147262105145e-09
300	mouse	logcpkproj_borderonly	borderonly	real_same	0.518267	0.406025	0.596091	607	8.85246303393853e-26	1.94666657038537e-32	7.69580058014931e-17	2.00762890565269e-09
300	mouse	logcpkproj_borderonly	borderonly	real_cross	0.392114	0.232206	0.509406	612	8.85246303393853e-26	1.94666657038537e-32	7.69580058014931e-17	2.00762890565269e-09
300	mouse	logcpkproj_borderonly	borderonly	shuf_same	0.442102	0.341767	0.501525	607	8.85246303393853e-26	1.94666657038537e-32	7.69580058014931e-17	2.00762890565269e-09
300	mouse	logcpkproj_borderonly	borderonly	shuf_cross	0.29287	0.190857	0.413282	612	8.85246303393853e-26	1.94666657038537e-32	7.69580058014931e-17	2.00762890565269e-09
300	mouse	w8_borderonly	borderonly	real_same	0.576383	0.459797	0.658073	607	3.41788316692857e-18	1.14335879711118e-33	1.01176150763507e-17	3.26336535184242e-08
300	mouse	w8_borderonly	borderonly	real_cross	0.463675	0.295103	0.590555	612	3.41788316692857e-18	1.14335879711118e-33	1.01176150763507e-17	3.26336535184242e-08
300	mouse	w8_borderonly	borderonly	shuf_same	0.497388	0.403474	0.56143	607	3.41788316692857e-18	1.14335879711118e-33	1.01176150763507e-17	3.26336535184242e-08
300	mouse	w8_borderonly	borderonly	shuf_cross	0.356553	0.242117	0.47543	612	3.41788316692857e-18	1.14335879711118e-33	1.01176150763507e-17	3.26336535184242e-08

### Sheet: marmoset
radius	species	variant	subset	group	median	q25	q75	n	pKS_realsame_vs_realcross	pKS_realsame_vs_shufsame	pKS_realcross_vs_shufcross	pKS_realcross_vs_shufsame
200	marmoset	logcpkproj_borderonly	borderonly	real_same	0.457473	0.258729	0.562402	20	0.292904	4.15048707612354e-05	0.000273361	0.000226695
200	marmoset	logcpkproj_borderonly	borderonly	real_cross	0.324358	0.104576	0.612346	24	0.292904	4.15048707612354e-05	0.000273361	0.000226695
200	marmoset	logcpkproj_borderonly	borderonly	shuf_same	0.158864	0.128507	0.207735	20	0.292904	4.15048707612354e-05	0.000273361	0.000226695
200	marmoset	logcpkproj_borderonly	borderonly	shuf_cross	0.121766	0.0450033	0.167076	24	0.292904	4.15048707612354e-05	0.000273361	0.000226695
200	marmoset	w8_borderonly	borderonly	real_same	0.712281	0.360898	0.908999	20	0.677666	0.000183314	0.000273361	0.005095
200	marmoset	w8_borderonly	borderonly	real_cross	0.598387	0.275488	0.88213	24	0.677666	0.000183314	0.000273361	0.005095
200	marmoset	w8_borderonly	borderonly	shuf_same	0.289127	0.231478	0.360253	20	0.677666	0.000183314	0.000273361	0.005095
200	marmoset	w8_borderonly	borderonly	shuf_cross	0.239714	0.112569	0.328535	24	0.677666	0.000183314	0.000273361	0.005095
300	marmoset	logcpkproj_borderonly	borderonly	real_same	0.485116	0.311112	0.550185	55	0.00685598	4.73773214215548e-10	7.00454975704358e-11	0.000356083
300	marmoset	logcpkproj_borderonly	borderonly	real_cross	0.291688	0.138125	0.529676	63	0.00685598	4.73773214215548e-10	7.00454975704358e-11	0.000356083
300	marmoset	logcpkproj_borderonly	borderonly	shuf_same	0.15945	0.115668	0.243363	55	0.00685598	4.73773214215548e-10	7.00454975704358e-11	0.000356083
300	marmoset	logcpkproj_borderonly	borderonly	shuf_cross	0.0858813	0.0474444	0.15262	63	0.00685598	4.73773214215548e-10	7.00454975704358e-11	0.000356083
300	marmoset	w8_borderonly	borderonly	real_same	0.753146	0.538329	0.83703	55	0.00685598	6.41446070036514e-08	1.3468566141343e-12	3.92457149997582e-05
300	marmoset	w8_borderonly	borderonly	real_cross	0.594509	0.357381	0.774149	63	0.00685598	6.41446070036514e-08	1.3468566141343e-12	3.92457149997582e-05
300	marmoset	w8_borderonly	borderonly	shuf_same	0.284844	0.240274	0.667053	55	0.00685598	6.41446070036514e-08	1.3468566141343e-12	3.92457149997582e-05
300	marmoset	w8_borderonly	borderonly	shuf_cross	0.203473	0.147934	0.284792	63	0.00685598	6.41446070036514e-08	1.3468566141343e-12	3.92457149997582e-05
400	marmoset	logcpkproj_borderonly	borderonly	real_same	0.426929	0.288409	0.523838	85	0.0194897	1.07051525178411e-12	9.7687724673858e-20	3.22836788313444e-07
400	marmoset	logcpkproj_borderonly	borderonly	real_cross	0.327063	0.211273	0.491842	90	0.0194897	1.07051525178411e-12	9.7687724673858e-20	3.22836788313444e-07
400	marmoset	logcpkproj_borderonly	borderonly	shuf_same	0.162399	0.107012	0.253397	85	0.0194897	1.07051525178411e-12	9.7687724673858e-20	3.22836788313444e-07
400	marmoset	logcpkproj_borderonly	borderonly	shuf_cross	0.0809272	0.0457485	0.139605	90	0.0194897	1.07051525178411e-12	9.7687724673858e-20	3.22836788313444e-07
400	marmoset	w8_borderonly	borderonly	real_same	0.710352	0.543396	0.840192	85	0.0362989	2.83784484797043e-10	2.30077769572462e-20	1.86746404657913e-07
400	marmoset	w8_borderonly	borderonly	real_cross	0.609296	0.390282	0.774384	90	0.0362989	2.83784484797043e-10	2.30077769572462e-20	1.86746404657913e-07
400	marmoset	w8_borderonly	borderonly	shuf_same	0.278033	0.228184	0.77474	85	0.0362989	2.83784484797043e-10	2.30077769572462e-20	1.86746404657913e-07
400	marmoset	w8_borderonly	borderonly	shuf_cross	0.195276	0.152061	0.279314	90	0.0362989	2.83784484797043e-10	2.30077769572462e-20	1.86746404657913e-07
500	marmoset	logcpkproj_borderonly	borderonly	real_same	0.416418	0.300627	0.516489	116	0.000666927	8.16856546907064e-16	3.14421710724523e-26	2.46554899953718e-07
500	marmoset	logcpkproj_borderonly	borderonly	real_cross	0.323691	0.201293	0.433542	120	0.000666927	8.16856546907064e-16	3.14421710724523e-26	2.46554899953718e-07
500	marmoset	logcpkproj_borderonly	borderonly	shuf_same	0.168085	0.103903	0.307016	116	0.000666927	8.16856546907064e-16	3.14421710724523e-26	2.46554899953718e-07
500	marmoset	logcpkproj_borderonly	borderonly	shuf_cross	0.0768782	0.0479009	0.137503	120	0.000666927	8.16856546907064e-16	3.14421710724523e-26	2.46554899953718e-07
500	marmoset	w8_borderonly	borderonly	real_same	0.726049	0.547204	0.854913	116	0.000148484	1.38647363092737e-12	8.40753654636297e-24	1.04920405418611e-05
500	marmoset	w8_borderonly	borderonly	real_cross	0.58603	0.342568	0.741449	120	0.000148484	1.38647363092737e-12	8.40753654636297e-24	1.04920405418611e-05
500	marmoset	w8_borderonly	borderonly	shuf_same	0.327523	0.243054	0.76989	116	0.000148484	1.38647363092737e-12	8.40753654636297e-24	1.04920405418611e-05
500	marmoset	w8_borderonly	borderonly	shuf_cross	0.195733	0.147907	0.272214	120	0.000148484	1.38647363092737e-12	8.40753654636297e-24	1.04920405418611e-05
600	marmoset	logcpkproj_borderonly	borderonly	real_same	0.40575	0.289006	0.49945	145	1.27002736662507e-05	5.3393472209743e-16	1.58938685767842e-32	3.24026383760932e-07
600	marmoset	logcpkproj_borderonly	borderonly	real_cross	0.28606	0.199241	0.406551	148	1.27002736662507e-05	5.3393472209743e-16	1.58938685767842e-32	3.24026383760932e-07
600	marmoset	logcpkproj_borderonly	borderonly	shuf_same	0.167852	0.10487	0.306795	145	1.27002736662507e-05	5.3393472209743e-16	1.58938685767842e-32	3.24026383760932e-07
600	marmoset	logcpkproj_borderonly	borderonly	shuf_cross	0.0825313	0.0473507	0.134018	148	1.27002736662507e-05	5.3393472209743e-16	1.58938685767842e-32	3.24026383760932e-07
600	marmoset	w8_borderonly	borderonly	real_same	0.713368	0.520255	0.855234	145	2.32771400013357e-06	6.97766914543876e-14	6.79338894317588e-29	8.54713372876872e-05
600	marmoset	w8_borderonly	borderonly	real_cross	0.572994	0.334742	0.700715	148	2.32771400013357e-06	6.97766914543876e-14	6.79338894317588e-29	8.54713372876872e-05
600	marmoset	w8_borderonly	borderonly	shuf_same	0.415575	0.241803	0.715499	145	2.32771400013357e-06	6.97766914543876e-14	6.79338894317588e-29	8.54713372876872e-05
600	marmoset	w8_borderonly	borderonly	shuf_cross	0.200467	0.154383	0.282414	148	2.32771400013357e-06	6.97766914543876e-14	6.79338894317588e-29	8.54713372876872e-05
800	marmoset	logcpkproj_borderonly	borderonly	real_same	0.368927	0.235488	0.454897	186	3.60746520225535e-10	1.45949682510595e-13	4.18110623952566e-28	0.0286702
800	marmoset	logcpkproj_borderonly	borderonly	real_cross	0.240879	0.144573	0.338778	188	3.60746520225535e-10	1.45949682510595e-13	4.18110623952566e-28	0.0286702
800	marmoset	logcpkproj_borderonly	borderonly	shuf_same	0.21772	0.112881	0.315958	186	3.60746520225535e-10	1.45949682510595e-13	4.18110623952566e-28	0.0286702
800	marmoset	logcpkproj_borderonly	borderonly	shuf_cross	0.0859471	0.0535076	0.137688	188	3.60746520225535e-10	1.45949682510595e-13	4.18110623952566e-28	0.0286702
800	marmoset	w8_borderonly	borderonly	real_same	0.656577	0.482813	0.826463	186	7.03031818171559e-08	2.78296969666951e-14	3.86032017166986e-29	0.000270498
800	marmoset	w8_borderonly	borderonly	real_cross	0.520619	0.321676	0.662142	188	7.03031818171559e-08	2.78296969666951e-14	3.86032017166986e-29	0.000270498
800	marmoset	w8_borderonly	borderonly	shuf_same	0.427777	0.251057	0.554386	186	7.03031818171559e-08	2.78296969666951e-14	3.86032017166986e-29	0.000270498
800	marmoset	w8_borderonly	borderonly	shuf_cross	0.20015	0.145001	0.282392	188	7.03031818171559e-08	2.78296969666951e-14	3.86032017166986e-29	0.000270498
1000	marmoset	logcpkproj_borderonly	borderonly	real_same	0.345685	0.22794	0.431875	250	2.09717410034236e-19	1.2165231212824e-09	7.67311007997251e-24	0.000206387
1000	marmoset	logcpkproj_borderonly	borderonly	real_cross	0.188821	0.101477	0.285274	251	2.09717410034236e-19	1.2165231212824e-09	7.67311007997251e-24	0.000206387
1000	marmoset	logcpkproj_borderonly	borderonly	shuf_same	0.252993	0.125667	0.34528	250	2.09717410034236e-19	1.2165231212824e-09	7.67311007997251e-24	0.000206387
1000	marmoset	logcpkproj_borderonly	borderonly	shuf_cross	0.081985	0.0507742	0.126704	251	2.09717410034236e-19	1.2165231212824e-09	7.67311007997251e-24	0.000206387
1000	marmoset	w8_borderonly	borderonly	real_same	0.601939	0.464178	0.823373	250	5.6198114700822e-17	1.65725868440872e-14	1.55287383600226e-28	0.000286468
1000	marmoset	w8_borderonly	borderonly	real_cross	0.373349	0.250322	0.565885	251	5.6198114700822e-17	1.65725868440872e-14	1.55287383600226e-28	0.000286468
1000	marmoset	w8_borderonly	borderonly	shuf_same	0.446589	0.264859	0.54627	250	5.6198114700822e-17	1.65725868440872e-14	1.55287383600226e-28	0.000286468
1000	marmoset	w8_borderonly	borderonly	shuf_cross	0.188675	0.130638	0.266467	251	5.6198114700822e-17	1.65725868440872e-14	1.55287383600226e-28	0.000286468
