## Supplementary material for "Conserved and specialized features of thalamocortical wiring revealed by single-cell projection mapping in mouse and marmoset": Supp. Table 4

### Sheet: Mouse #818353
usertube	ourtube	samplename	siteinfo	BC(rtprimer)	brain	region
1	1	PL/IL	target	1	818353	PL/IL
2	2	ACA-r	target	2	818353	ACA-r
3	3	ACA-c	target	3	818353	ACA-c
4	4	MOs	target	4	818353	MOs
5	5	VISam	target	5	818353	VISam
6	6	TEa	target	6	818353	TEa
7	7	SSp	target	7	818353	SSp
8	8	AUD	target	31	818353	AUD
9	9	VISa	target	9	818353	VISa
10	10	RSP	target	10	818353	RSP
11	11	VISpm	target	11	818353	VISpm
12	12	VISp-r	target	12	818353	VISp-r
13	13	VISp-c	target	13	818353	VISp-c
14	14	AUD/TEA-c	target	14	818353	AUD/TEA-c
15	15	RSP/VISpm-c	target	15	818353	RSP/VISpm-c
16	16	PAG/SC	target	16	818353	PAG/SC
17	17	MOB	target-negative	17	818353	MOB

### Sheet: Mouse #839168
usertube	ourtube	samplename	siteinfo	BC(rtprimer)	brain	region
1	1	PL/IL	target	1	839168	PL/IL
2	2	ACA-r	target	2	839168	ACA-r
3	3	ACA-c	target	3	839168	ACA-c
4	4	MOs	target	4	839168	MOs
5	5	VISam	target	5	839168	VISam
6	6	TEa	target	6	839168	TEa
7	7	SSp	target	7	839168	SSp
8	8	AUD	target	8	839168	AUD
9	9	VISa	target	9	839168	VISa
10	10	RSP	target	10	839168	RSP
11	11	VISpm	target	11	839168	VISpm
12	12	VISp-r	target	12	839168	VISp-r
13	13	VISp-c	target	13	839168	VISp-c
14	14	AUD/TEA-c	target	14	839168	AUD/TEA-c
15	15	RSP/VISpm-c	target	15	839168	RSP/VISpm-c
16	16	PAG/SC	target	16	839168	PAG/SC
17	17	MOB	target-negative-control	17	839168	MOB

### Sheet: Marmoset RH cubelets
usertube	ourtube	samplename	siteinfo	rtprimer	brain	region	annotation	flatmap
80	B80	RH_dorsal_cortex_PF	target	176	Hazelnut_RH	176	POSTPARIETAL	1
57	A57	RH_lateral_cortex__TE3_#2	target	57	Hazelnut_RH	57	INFERIORTEMPORAL	2
16	B16	RH_V1_v2_D	target	112	Hazelnut_RH	112	VIS	3
90	A90	RH_PFC_8C	target	90	Hazelnut_RH	90	MOTORPREMOTOR	4
91	A91	RH_PFC_PRoM_#2	target	91	Hazelnut_RH	91	MOTORPREMOTOR	5
91	B91	RH_dorsal_cortex_LIP_#2	target	187	Hazelnut_RH	187	POSTPARIETAL	6
76	A76	RH_PFC_8aD_#2	target	76	Hazelnut_RH	76	DLPFC	7
68	A68	RH_PFC_32	target	68	Hazelnut_RH	68	MPFC	8
83	B83	RH_dorsal_cortex_AIP	target	179	Hazelnut_RH	179	POSTPARIETAL	9
49	A49	RH_lateral_cortex__TE3_#1	target	49	Hazelnut_RH	49	INFERIORTEMPORAL	10
86	A86	RH_PFC_GU	target	86	Hazelnut_RH	86	INSULAR	11
20	B20	RH_V1_A19D	target	116	Hazelnut_RH	116	VIS	12
85	B85	RH_dorsal_cortex_23_#2	target	181	Hazelnut_RH	181	CINGULATE	13
81	A81	RH_PFC_8B	target	81	Hazelnut_RH	81	DLPFC	14
64	A64	RH_PFC_46V	target	64	Hazelnut_RH	64	DLPFC	15
54	A54	RH_lateral_cortex__TF	target	54	Hazelnut_RH	54	VENTRALTEMPORAL	16
3	B3	RH_PFC_GDA_#2	target	99	Hazelnut_RH	99	INSULAR	17
85	A85	RH_PFC_25	target	85	Hazelnut_RH	85	MPFC	18
8	B8	RH_PFC_TE2_	target	104	Hazelnut_RH	104	INFERIORTEMPORAL	19
10	B10	RH_PFC_ENT_#2	target	106	Hazelnut_RH	106	VENTRALTEMPORAL	20
78	A78	RH_PFC_45	target	78	Hazelnut_RH	78	VLPFC	21
23	B23	RH_V1_v6	target	119	Hazelnut_RH	119	VIS	22
21	B21	RH_V1_V1_calcrine_#3	target	117	Hazelnut_RH	117	V1	23
75	A75	RH_PFC_8B	target	75	Hazelnut_RH	75	DLPFC	24
28	B28	RH_V1_V3V	target	124	Hazelnut_RH	124	VIS	25
48	A48	RH_lateral_cortex__TFO	target	48	Hazelnut_RH	48	VENTRALTEMPORAL	26
74	A74	RH_PFC_32	target	74	Hazelnut_RH	74	MPFC	27
50	A50	RH_lateral_cortex__FST_#1	target	50	Hazelnut_RH	50	LATERALTEMPORAL	28
17	B17	RH_V1_v2_V	target	113	Hazelnut_RH	113	VIS	29
82	B82	RH_dorsal_cortex_PE_#2	target	178	Hazelnut_RH	178	POSTPARIETAL	30
9	B9	RH_PFC_TE1_#2	target	105	Hazelnut_RH	105	INFERIORTEMPORAL	31
27	B27	RH_V1_V4	target	123	Hazelnut_RH	123	VIS	32
7	B7	RH_PFC_TPO	target	103	Hazelnut_RH	103	LATERALTEMPORAL	33
24	B24	RH_V1_v3D	target	120	Hazelnut_RH	120	VIS	34
51	A51	RH_lateral_cortex__MT_#2	target	51	Hazelnut_RH	51	VIS	35
77	B77	RH_dorsal_cortex_23_#1	target	173	Hazelnut_RH	173	CINGULATE	36
82	A82	RH_PFC_6D_#1	target	82	Hazelnut_RH	82	MOTORPREMOTOR	37
66	A66	RH_PFC_11_#1	target	66	Hazelnut_RH	66	OPFC	38
63	A63	RH_PFC_46D	target	63	Hazelnut_RH	63	DLPFC	39
93	A93	RH_PFC_24_#2	target	93	Hazelnut_RH	93	MPFC	40
15	B15	RH_V1_V1_operculum_V	target	111	Hazelnut_RH	111	V1	41
79	A79	RH_PFC_13	target	79	Hazelnut_RH	79	OPFC	42
19	B19	RH_V1_V3	target	115	Hazelnut_RH	115	VIS	43
18	B18	RH_V1_V1_calcrine_#2	target	114	Hazelnut_RH	114	V1	44
72	A72	RH_PFC_11_#2	target	72	Hazelnut_RH	72	OPFC	45
59	A59	RH_lateral_cortex__MST	target	59	Hazelnut_RH	59	LATERALTEMPORAL	46
80	A80	RH_PFC_24_#1	target	80	Hazelnut_RH	80	MPFC	47
90	B90	RH_dorsal_cortex_V6	target	186	Hazelnut_RH	186	VIS	48
22	B22	RH_V1_v2_M	target	118	Hazelnut_RH	118	VIS	49
47	A47	RH_lateral_cortex__TEO	target	47	Hazelnut_RH	47	INFERIORTEMPORAL	50
5	B5	RH_PFC_TE1_#1	target	101	Hazelnut_RH	101	INFERIORTEMPORAL	51
92	A92	RH_PFC_OPAI	target	92	Hazelnut_RH	92	OPFC	52
92	B92	RH_dorsal_cortex_OPT	target	188	Hazelnut_RH	188	POSTPARIETAL	52
4	B4	RH_PFC_STR	target	100	Hazelnut_RH	100	LATERALTEMPORAL	53
83	A83	RH_PFC_6V	target	83	Hazelnut_RH	83	MOTORPREMOTOR	54
96	A96	RH_PFC_GDA	target	96	Hazelnut_RH	96	INSULAR	55
69	A69	RH_PFC_8aD	target	69	Hazelnut_RH	69	DLPFC	56
77	A77	RH_PFC_8aV_#2_	target	77	Hazelnut_RH	77	DLPFC	57
1	B1	RH_PFC_4	target	97	Hazelnut_RH	97	MOTORPREMOTOR	58
70	A70	RH_PFC_8aV	target	70	Hazelnut_RH	70	DLPFC	59
88	B88	RH_dorsal_cortex_LIP	target	184	Hazelnut_RH	184	POSTPARIETAL	60
53	A53	RH_lateral_cortex__TE2	target	53	Hazelnut_RH	53	INFERIORTEMPORAL	61
87	A87	RH_PFC_oPro	target	87	Hazelnut_RH	87	OPFC	62
79	B79	RH_dorsal_cortex_PE_#1	target	175	Hazelnut_RH	175	POSTPARIETAL	63
58	A58	RH_lateral_cortex__TE2_#2	target	58	Hazelnut_RH	58	INFERIORTEMPORAL	64
73	A73	RH_PFC_13/14_#2	target	73	Hazelnut_RH	73	OPFC	65
52	A52	RH_lateral_cortex__TE3_#2	target	52	Hazelnut_RH	52	INFERIORTEMPORAL	67
2	B2	RH_PFC_3	target	98	Hazelnut_RH	98		68
84	B84	RH_dorsal_cortex_PFG	target	180	Hazelnut_RH	180	POSTPARIETAL	69
78	B78	RH_dorsal_cortex_31_#1	target	174	Hazelnut_RH	174	CINGULATE	70
67	A67	RH_PFC_13/14_#1	target	67	Hazelnut_RH	67	OPFC	71
88	A88	RH_PFC_6M	target	88	Hazelnut_RH	88	MOTORPREMOTOR	72
46	A46	RH_lateral_cortex__MT_#1	target	46	Hazelnut_RH	46	VIS	73
60	A60	RH_PFC_A10_#1	target	60	Hazelnut_RH	60	DLPFC	74
61	A61	RH_PFC_A10_#2	target	61	Hazelnut_RH	61	DLPFC	74
84	A84	RH_PFC_PRoM_#1	target	84	Hazelnut_RH	84	MOTORPREMOTOR	75
14	B14	RH_V1_V1_fovea_#3	target	110	Hazelnut_RH	110	V1	76
71	A71	RH_PFC_47	target	71	Hazelnut_RH	71	VLPFC	77
6	B6	RH_PFC_ENT_#1	target	102	Hazelnut_RH	102	VENTRALTEMPORAL	78
26	B26	RH_V1_A18M	target	122	Hazelnut_RH	122	VIS	79
89	B89	RH_dorsal_cortex_PG	target	185	Hazelnut_RH	185	POSTPARIETAL	80
86	B86	RH_dorsal_cortex_31_#2	target	182	Hazelnut_RH	182	CINGULATE	81
11	B11	RH_V1_V1_fovea_#1	target	107	Hazelnut_RH	107	V1	82
12	B12	RH_V1_V1_fovea_#2	target	108	Hazelnut_RH	108	V1	82
55	A55	RH_lateral_cortex__FST_#2	target	55	Hazelnut_RH	55	LATERALTEMPORAL	83
95	A95	RH_PFC_3	target	95	Hazelnut_RH	95		84
25	B25	RH_V1_V2V	target	121	Hazelnut_RH	121	VIS	85
87	B87	RH_dorsal_cortex_PEC	target	183	Hazelnut_RH	183	POSTPARIETAL	86
94	A94	RH_PFC_4	target	94	Hazelnut_RH	94	MOTORPREMOTOR	87
89	A89	RH_PFC_6D_#2	target	89	Hazelnut_RH	89	MOTORPREMOTOR	88
65	A65	RH_PFC_47	target	65	Hazelnut_RH	65	VLPFC	89
62	A62	RH_PFC_9	target	62	Hazelnut_RH	62	DLPFC	90
56	A56	RH_lateral_cortex__PGA	target	56	Hazelnut_RH	56	POSTPARIETAL	91
13	B13	RH_V1_V1_calcrine_#1	target	109	Hazelnut_RH	109	V1	92
81	B81	RH_dorsal_cortex_MIP	target	177	Hazelnut_RH	177	POSTPARIETAL	66
93	B93	RH_SC	target	189	Hazelnut_RH	189	COLLICULUS
NaN	C1	RH_dorsal_cortex_23_cacl2	target	193	Hazelnut_RH	193	CINGULATE
NaN	C2	RH_dorsal_cortex_31_cacl2	target	194	Hazelnut_RH	194	CINGULATE
NaN	C3	RH_dorsal_cortex_PE_cacl2	target	195	Hazelnut_RH	195	POSTPARIETAL
NaN	C4	RH_dorsal_cortex_PF_PFG_cacl2	target	196	Hazelnut_RH	196	POSTPARIETAL
NaN	C6	WT RNA control	target-wt-control	191	Control	191
NaN	C7	Water target	target-water-control	192	Control	192

### Sheet: Marmoset LH cubelets
usertube	ourtube	samplename	siteinfo	rtprimer	brain	region	annotation	flatmap
1	A1	LH_V1_V1_fovea_#1	target	1	Hazelnut_LH	1	V1
2	A2	LH_V1_V1_calcrine_#1	target	2	Hazelnut_LH	2	V1
3	A3	LH_V1_V1_fovea_#2	target	3	Hazelnut_LH	3	V1
4	A4	LH_V1_V1_operculum_dorsal	target	4	Hazelnut_LH	4	V1
5	A5	LH_V1_V1_operculum_ventral	target	5	Hazelnut_LH	5	V1
6	A6	LH_V1_V1_calcrine_#2	target	6	Hazelnut_LH	6	V1
7	A7	LH_V1_V2_ventral_#1	target	7	Hazelnut_LH	7	V1
8	A8	LH_V1_V2_dorsal_	target	8	Hazelnut_LH	8	VIS
9	A9	LH_V1_V1_calcrine_#3	target	9	Hazelnut_LH	9	V1
10	A10	LH_V1_V2_ventral_#2	target	10	Hazelnut_LH	10	VIS
11	A11	LH_V1_V2_dorsal_#2	target	11	Hazelnut_LH	11	VIS
12	A12	LH_V1_V3	target	12	Hazelnut_LH	12	VIS
13	A13	LH_V1_A19	target	13	Hazelnut_LH	13	VIS
14	A14	LH_V1_V6	target	14	Hazelnut_LH	14	VIS
15	A15	LH_lateral_cortex_VL/V4	target	15	Hazelnut_LH	15	VIS
16	A16	LH_lateral_cortex_MTC	target	16	Hazelnut_LH	16	VIS
17	A17	LH_lateral_cortex_TEO_#1	target	17	Hazelnut_LH	17	INFERIORTEMPORAL
18	A18	LH_lateral_cortex_MT_#1	target	18	Hazelnut_LH	18	VIS
19	A19	LH_lateral_cortex_FST_#1	target	19	Hazelnut_LH	19	LATERALTEMPORAL
20	A20	LH_lateral_cortex_TE3_#1	target	20	Hazelnut_LH	20	INFERIORTEMPORAL
21	A21	LH_lateral_cortex_TEO_#2	target	21	Hazelnut_LH	21	INFERIORTEMPORAL
22	A22	LH_lateral_cortex_TFO	target	22	Hazelnut_LH	22	VENTRALTEMPORAL
23	A23	LH_lateral_cortex_MT_#2	target	23	Hazelnut_LH	23	VIS
24	A24	LH_lateral_cortex_FST_#2	target	24	Hazelnut_LH	24	LATERALTEMPORAL
25	A25	LH_lateral_cortex_TE2	target	25	Hazelnut_LH	25	INFERIORTEMPORAL
26	A26	LH_lateral_cortex_TE3_#2	target	26	Hazelnut_LH	26	INFERIORTEMPORAL
27	A27	LH_lateral_cortex_MST	target	27	Hazelnut_LH	27	LATERALTEMPORAL
28	A28	LH_lateral_cortex_PGA	target	28	Hazelnut_LH	28	LATERALTEMPORAL
29	A29	LH_dorsal_cortex_19M	target	29	Hazelnut_LH	29	VIS
30	A30	LH_dorsal_cortex_V6	target	30	Hazelnut_LH	30	VIS
31	A31	LH_dorsal_cortex_19D	target	31	Hazelnut_LH	31	VIS
32	A32	LH_dorsal_cortex_3A	target	32	Hazelnut_LH	32	VIS
33	A33	LH_dorsal_cortex_MIP	target	33	Hazelnut_LH	33	POSTPARIETAL
34	A34	LH_dorsal_cortex_LIP_#1	target	34	Hazelnut_LH	34	POSTPARIETAL
35	A35	LH_dorsal_cortex_OPT	target	35	Hazelnut_LH	35	POSTPARIETAL
36	A36	LH_dorsal_cortex_PGM	target	36	Hazelnut_LH	36	POSTPARIETAL
37	A37	LH_dorsal_cortex_PEC	target	37	Hazelnut_LH	37	POSTPARIETAL
38	A38	LH_dorsal_cortex_LIP_#2	target	38	Hazelnut_LH	38	POSTPARIETAL
39	A39	LH_dorsal_cortex_23	target	39	Hazelnut_LH	39	POSTPARIETAL
40	A40	LH_dorsal_cortex_31	target	40	Hazelnut_LH	40	POSTPARIETAL
41	A41	LH_dorsal_cortex_PG	target	41	Hazelnut_LH	41	POSTPARIETAL
42	A42	LH_dorsal_cortex_PE	target	42	Hazelnut_LH	42	POSTPARIETAL
43	A43	LH_dorsal_cortex_AIP	target	43	Hazelnut_LH	43	POSTPARIETAL
44	A44	LH_dorsal_cortex_PFG	target	44	Hazelnut_LH	44	POSTPARIETAL
45	A45	LH_dorsal_cortex_V3	target	45	Hazelnut_LH	45	POSTPARIETAL
29	B29	LH_PFC_10_#1	target	125	Hazelnut_LH	125	DLPFC
30	B30	LH_PFC_10_#2	target	126	Hazelnut_LH	126	DLPFC
31	B31	LH_PFC_32	target	127	Hazelnut_LH	127	MPFC
32	B32	LH_PFC_9_#1	target	128	Hazelnut_LH	128	DLPFC
33	B33	LH_PFC_46D	target	129	Hazelnut_LH	129	DLPFC
34	B34	LH_PFC_46V	target	130	Hazelnut_LH	130	DLPFC
35	B35	LH_PFC_47_#1	target	131	Hazelnut_LH	131	VLPFC
36	B36	LH_PFC_11_#1	target	132	Hazelnut_LH	132	OPFC
37	B37	LH_PFC_13/14_#1	target	133	Hazelnut_LH	133	OPFC
38	B38	LH_PFC_9_#2	target	134	Hazelnut_LH	134	DLPFC
39	B39	LH_PFC_8AD	target	135	Hazelnut_LH	135	DLPFC
40	B40	LH_PFC_8AV	target	136	Hazelnut_LH	136	DLPFC
41	B41	LH_PFC_47_#2	target	137	Hazelnut_LH	137	VLPFC
42	B42	LH_PFC_11_#2	target	138	Hazelnut_LH	138	OPFC
43	B43	LH_PFC_13/14_#2	target	139	Hazelnut_LH	139	OPFC
44	B44	LH_PFC_32_#2	target	140	Hazelnut_LH	140	MPFC
45	B45	LH_PFC_8B_#1	target	141	Hazelnut_LH	141	DLPFC
46	B46	LH_PFC_13	target	142	Hazelnut_LH	142	OPFC
47	B47	LH_PFC_24	target	143	Hazelnut_LH	143	MPFC
48	B48	LH_PFC_8B_#2	target	144	Hazelnut_LH	144	DLPFC
49	B49	LH_PFC_6D	target	145	Hazelnut_LH	145	MOTORPREMOTOR
50	B50	LH_PFC_8AV_#2	target	146	Hazelnut_LH	146	DLPFC
51	B51	LH_PFC_45	target	147	Hazelnut_LH	147	VLPFC
52	B52	LH_PFC_PRoM_#1	target	148	Hazelnut_LH	148	MOTORPREMOTOR
53	B53	LH_PFC_6M	target	149	Hazelnut_LH	149	MOTORPREMOTOR
54	B54	LH_PFC_6D_#2	target	150	Hazelnut_LH	150	MOTORPREMOTOR
55	B55	LH_PFC_8C	target	151	Hazelnut_LH	151	MOTORPREMOTOR
56	B56	LH_PFC_6V	target	152	Hazelnut_LH	152	MOTORPREMOTOR
57	B57	LH_PFC_PRoM_#2	target	153	Hazelnut_LH	153	MOTORPREMOTOR
58	B58	LH_PFC_GU	target	154	Hazelnut_LH	154	INSULAR
59	B59	LH_PFC_Opro	target	155	Hazelnut_LH	155	OPFC
60	B60	LH_PFC_OPAI	target	156	Hazelnut_LH	156	OPFC
61	B61	LH_PFC_25	target	157	Hazelnut_LH	157	MPFC
62	B62	LH_PFC_24	target	158	Hazelnut_LH	158	MPFC
63	B63	LH_PFC_4_#1	target	159	Hazelnut_LH	159	MOTORPREMOTOR
64	B64	LH_PFC_3	target	160	Hazelnut_LH	160
65	B65	LH_PFC_GDA_#1	target	161	Hazelnut_LH	161	INSULAR
66	B66	LH_PFC_STR	target	162	Hazelnut_LH	162	LATERALTEMPORAL
67	B67	LH_PFC_TE1_#1	target	163	Hazelnut_LH	163	VENTRALTEMPORAL
68	B68	LH_PFC_ENT_#1	target	164	Hazelnut_LH	164	VENTRALTEMPORAL
69	B69	LH_PFC_4_#2	target	165	Hazelnut_LH	165	MOTORPREMOTOR
70	B70	LH_PFC_3	target	166	Hazelnut_LH	166
71	B71	LH_PFC_GDA_#2	target	167	Hazelnut_LH	167	INSULAR
72	B72	LH_PFC_TPO	target	168	Hazelnut_LH	168	INFERIORTEMPORAL
73	B73	LH_PFC_TE2_	target	169	Hazelnut_LH	169	INFERIORTEMPORAL
74	B74	LH_PFC_TE1_#2	target	170	Hazelnut_LH	170	INFERIORTEMPORAL
75	B75	LH_PFC_ENT_#2	target	171	Hazelnut_LH	171	VENTRALTEMPORAL
76	B76	LH_PFC_TE3	target	172	Hazelnut_LH	172	INFERIORTEMPORAL
NaN	C5	LH_PFC_10_cacl2	target	197	Hazelnut_LH	197	DLPFC
94	B94	LH_SC	target	190	Hazelnut_LH	190	COLLICULUS
