## Supplementary material for "Conserved and specialized features of thalamocortical wiring revealed by single-cell projection mapping in mouse and marmoset": Supp. Table 5

### Sheet: Sheet1
Neuron #	On slice	Nucleus	Ap coordinate	best matched injection?	number of bifurcations	branch1	branch 2	branch 3	score				Randomly matched neurons	number of bifurcations	branch 1	branch 2	branch 3	score
93	113	PM	3.9	04L	3	0	0	0	0				334UIDHazelnut_RH5_batch24_24_8_23391016.jpg	1	1			1
89	103	PM	3.7	11L	1	2			2				106UIDHazelnut_RH2_batch15_15_128_10622043.jpg	1	0			0
324	67	PM	3	13L	3	0	0	0	0				295UIDHazelnut_RH4_batch22_22_7_15840775.jpg	1	0			0
178	70	PM	3	13L	1	0			0				326UIDHazelnut_RH5_batch24_24_6_18771180.jpg	1	0	0	0	0
65	68	PM	3	13L	2	0	0		0				249UIDHazelnut_RH3_batch16_16_145_11600275.jpg	1	0			0
64	68	pm	3	13L	1	0			0				172UIDHazelnut_RH3_batch16_16_65_4281361.jpg	3	0	0	0	0
62	68	PM	3	13L	1	0			0				165UIDHazelnut_RH3_batch16_16_50_3070359.jpg	2	0	0		0
291	64	PM	2.9	19R	3	0	0	0	0				96UIDHazelnut_RH2_batch15_15_123_10130698.jpg	1	0			0
290	64	PM	2.9	19R	1	0			0				156UIDHazelnut_RH3_batch16_16_30_1440399.jpg	2	2	1		1.5
28	53	PM	2.7	19R	1	0			0				124UIDHazelnut_RH2_batch15_15_143_11670882.jpg	1	0			0
158	30	PM		21R	1	6			6				303UIDHazelnut_RH4_batch22_22_13_26431407.jpg	1	6			6
24	48	PM	2.6	22L	2	1	0		0.5				75UIDHazelnut_RH2_batch15_15_73_4980721.jpg	2	1	0		0.5
22	43	PM	2.5	22L	2	0	1		0.5				101UIDHazelnut_RH2_batch15_15_128_10550271.jpg	1	2			2
277	19	PM	2	22R	1	0			0				248UIDHazelnut_RH3_batch16_16_145_11600090.jpg	1	9			9
275	14	PM	1.9	22R	1	0			0				335UIDHazelnut_RH5_batch24_24_8_23391069.jpg	1	10			10
274	14	PM	1.9	22R	1	4			4				279UIDHazelnut_RH4_batch22_22_5_9572040.jpg	1	6			6
273	14	PM	1.9	22R	1	0			0				309UIDHazelnut_RH5_batch24_24_5_14340833.jpg	1	0			0
272	4	PM	1.7	22r	1	0			0				189UIDHazelnut_RH3_batch16_16_90_6911739.jpg	1	1			1
154	25	PM	2.1	22R	1	0			0				55UIDHazelnut_RH2_batch15_15_63_3911542.jpg	1	3			3
149	20	PM	2	22R	1	0			0				305UIDHazelnut_RH5_batch24_24_5_13960596.jpg	2	0	5		2.5
148	20	PM	2	22R	2	0			0				253UIDHazelnut_RH3_batch16_16_150_11940500.jpg	1	6			6
147	15	PM	1.9	22R	1	0			0				138UIDHazelnut_RH3_batch16_16_5_122044.jpg	1	0			0
146	15	PM	1.9	22R	1	0			0				208UIDHazelnut_RH3_batch16_16_125_10210607.jpg	1	6			6
145	15	PM	1.9	22R	1	0			0				293UIDHazelnut_RH4_batch22_22_7_15731219.jpg	1	1			1
143	10	pm	1.8	22r	1	0			0				224UIDHazelnut_RH3_batch16_16_135_10871178.jpg	1	2			2
141	10	pm	1.8	22r	1	0			0				221UIDHazelnut_RH3_batch16_16_130_10570590.jpg	1	5			5
140	10	pm	1.8	22r	1	0			0				269UIDHazelnut_RH3_batch16_16_160_12600615.jpg	1	5			5
17	23	PM	2.1	22R	2	0			0				241UIDHazelnut_RH3_batch16_16_145_11540178.jpg	3	0	5	7	4
13	18	PM	2	22R	1	0			0				281UIDHazelnut_RH4_batch22_22_5_9580335.jpg	2	5	8		6.5
12	18	PM	2	22R	1	0			0				263UIDHazelnut_RH3_batch16_16_155_12251046.jpg	3	3	1	6	3.33333
11	18	PM	2	22R	1	0			0				320UIDHazelnut_RH5_batch24_24_6_17340468.jpg	1	0			0
9	13	PM	1.9	22R	1	0			0				72UIDHazelnut_RH2_batch15_15_73_4960172.jpg	1	1			1
5	8	pm	1.8	22R	1	0			0				40UIDHazelnut_RH2_batch15_15_58_3370345.jpg	2	0	1		0.5
4	8	pm	1.8	22R	1	0			0				191UIDHazelnut_RH3_batch16_16_100_7700646.jpg	2	0	5		2.5
66	68	PM	3	28L	3	2	0	0	0.666667				123UIDHazelnut_RH2_batch15_15_143_11670813.jpg	1	6			6
27	53	PM	2.7	28L	4	4	0	0	1				186UIDHazelnut_RH3_batch16_16_85_6252347.jpg	2	1	3		2
